# Chimeric RNA:DNA Donorguide Improves HDR *in vitro* and *in vivo*

**DOI:** 10.1101/2021.05.28.446234

**Authors:** Brandon W. Simone, Han B. Lee, Camden L. Daby, Santiago Restrepo-Castillo, Gabriel Martínez-Gálvez, Hirotaka Ata, William A.C. Gendron, Karl J. Clark, Stephen C. Ekker

**Affiliations:** Department of Biochemistry and Molecular Biology, Mayo Clinic, Rochester, MN; Mayo Clinic Graduate School of Biomedical Sciences, Virology and Gene Therapy Track, Mayo Clinic, Rochester, MN; Mayo Clinic Graduate School of Biomedical Sciences, Biomedical Engineering and Physiology Track, Mayo Clinic, Rochester, MN; Department of Clinical and Translational Sciences, Mayo Clinic, Rochester, MN

**Author notes:** **Corresponding author:** Stephen C. Ekker-, Department of Biochemistry and Molecular Biology, Mayo Clinic, 200 1st 10 Street SW, Rochester, MN 55905.

## Abstract

Introducing small genetic changes to study specific mutations or reverting clinical mutations to wild type has been an area of interest in precision genomics for several years. In fact, it has been found that nearly 90% of all human pathogenic mutations are caused by small genetic variations, and the methods to efficiently and precisely correct these errors are critically important. One common way to make these small DNA changes is to provide a single stranded DNA (ssDNA) donor containing the desired alteration together with a targeted double-strand break (DSB) at the genomic target. The donor is typically flanked by regions of homology that are often ~30-100bp in length to leverage the homology directed repair (HDR) pathway. Coupling a ssDNA donor with a CRISPR-Cas9 to produce a targeted DSB is one of the most streamlined approaches to introduce small changes. However, in many cell types this approach results in a low rate of incorporation of the desired alteration and has undesired imprecise repair at the 5’ or 3’ junction due to artifacts of the DNA repair process. We herein report a technology that couples the spatial temporal localization of an ssDNA repair template and leverages the nucleic acid components of the CRISPR-Cas9 system. We show that by direct fusion of an ssDNA template to the trans activating RNA (tracrRNA) to generate an RNA-DNA chimera, termed Donorguide, we recover precise integration of genetic alterations, with both increased integration rates and decreased imprecision at the 5’ or 3’ junctions relative to an ssODN donor *in vitro* in HEK293T cells as well as *in vivo* in zebrafish. Further, we show that this technology can be used to enhance gene conversion with other gene editing tools such as TALENs.
