## Supplemental Table 1 for "Chimeric RNA:DNA Donorguide Improves HDR *in vitro* and *in vivo*"

### Sheet: Primers
Primers	Sequence
Cas9 AAVS1 NGS Fw	acactctttccctacacgacgctcttccgatctgtccagggctgatttgaccc
Cas9 AAVS1 NGS Rev	gactggagttcagacgtgtgctcttccgatctaagcttgcttccctgatttcct
N2B NGS F GGCTAG	acactctttccctacacgacgctcttccgatctggctagttactggtacaccatttc
N2B NGS F TGACCA	acactctttccctacacgacgctcttccgatctgaccagttactggtacaccatttc
N2B NGS F TTAGGC	acactctttccctacacgacgctcttccgatcttaggcgttactggtacaccatttc
N2B NGS F TAGCTT	acactctttccctacacgacgctcttccgatctagcttgttactggtacaccatttcc
N2B NGS R	gactggagttcagacgtgtgctcttccgatctcatgtgtagagtccactgtctctc
EGFP-BFP TS NGS Fw TTAGGC	ACACTCTTTCCCTACACGACGCTCTTCCGATCTTAGGCCGACGTAAACGGCCACAAGTT
EGFP-BFP TS NGS Fw TGACCA	ACACTCTTTCCCTACACGACGCTCTTCCGATCTGACCGACGTAAACGGCCACAAGTT
EGF-BFP TS NGS Fw GGCTAG	ACACTCTTTCCCTACACGACGCTCTTCCGATCTGGCTGACGTAAACGGCCACAAGTT
EGFP-BFP Ts Rev	GACTGGAGTTCAGACGTGTGCTCTTCCGATCTcctccttgaagtcgatgccc
GFP-STOP-mRFP NGS TTAGGC FW	ACACTCTTTCCCTACACGACGCTCTTCCGATCTTAGGCGAGCAAAGACCCCAACGAGA
GFP-STOP-mRFP NGS GGCTAGFW	ACACTCTTTCCCTACACGACGCTCTTCCGATCTGGCTAGGAGCAAAGACCCCAACGAGA
GFP-STOP-mRFP NGS TAGCTT FW	ACACTCTTTCCCTACACGACGCTCTTCCGATCTAGCTTGAGCAAAGACCCCAACGAGA
GFP-STOP-mRFP NGS Rev	GACTGGAGTTCAGACGTGTGCTCTTCCGATCTCGTACTGGAACTGAGGGGAC
Tyr gRNA Fw GGCTAG	ACACTCTTTCCCTACACGACGCTCTTCCGATCTGGCTAGgcctctcactctcctcgactcttc
Tyr gRNA Fw TGACCA	ACACTCTTTCCCTACACGACGCTCTTCCGATCTTGACCAgcctctcactctcctcgactcttc
Tyr gRNA Fw TTAGGC	ACACTCTTTCCCTACACGACGCTCTTCCGATCTTTAGGCgcctctcactctcctcgactcttc
Tyr gRNA Rev NGS	GACTGGAGTTCAGACGTGTGCTCTTCCGATCTgtagtttccggcgcactggcag
M13F	GTAAAACGACGGCCAGT
M13R	CAGGAAACAGCTATGAC

### Sheet: crRNAs
crRNAs	Sequence
AAVS1	agccgcgtcagaagtctcgg
N2B	GCACACAACAGAACAGGTC
EGFP	ctcgtgaccaccctgaccta
mRFP-Stop	ggacgagctgtacaagtaaa
EGFP +80	gcgctcctggacgtagcctt
Tyr	ggactggaggacttctgggg

### Sheet: Donorguide
Donorguide	Sequence
tracrRNA Portion	agcatagcaagttaaaataaggctagtccgttatcaacttgaaaaagtggcaccgagtcggtgctttttttt
AAVS1 12-2-12	agcatagcaagttaaaataaggctagtccgttatcaacttgaaaaagtggcaccgagtcggtgcttttttttcgtcagaagtctACcggaggctgccg
N2B 12-12	agcatagcaagttaaaataaggctagtccgttatcaacttgaaaaagtggcaccgagtcggtgcttttttttacaacagaacagACgtctggcttgac
EGFP-BFP 10-6-10	agcatagcaagttaaaataaggctagtccgttatcaacttgaaaaagtggcaccgagtcggtgcttttttttGACCACCCTGTCTCATGGCGTGCAGT
mRFP 24-0-24	agcatagcaagttaaaataaggctagtccgttatcaacttgaaaaagtggcaccgagtcggtgcttttttttctcggcatggacgagctgtacaagatggcctcctccgaggacgtcatc
AAVS1 23-2-23	agcatagcaagttaaaataaggctagtccgttatcaacttgaaaaagtggcaccgagtcggtgcttttttttcaggacagccgcgtcagaagtctACcggaggctgccggtatctcattt
EGFP-BFP 21-6-21	agcatagcaagttaaaataaggctagtccgttatcaacttgaaaaagtggcaccgagtcggtgcttttttttcccaccctcgtgaccaccctgtctcatggcgtgcagtgcttcagccgc
Tyr 12-6-12 Complementary	agcatagcaagttaaaataaggctagtccgttatcaacttgaaaaagtggcaccgagtcggtgctttttttttctgcacctcccCCTAGGcagaagtcctcc
Tyr 12-6-12 Same	agcatagcaagttaaaataaggctagtccgttatcaacttgaaaaagtggcaccgagtcggtgcttttttttggaggacttctgCCTAGGgggaggtgcaga
*All ssODNs used in this study consist of just the underlined portion of the above sequences

### Sheet: TALENs
TALEN	Target Sequence	RVD Sequence	Plasmid Sequence
EGFP Left	ggcccaccctcgtga	ctgaccccggaccaagtggtggctatcgccagcaacaatggcggcaagcaagcgctcgaaacggtgcagcggctgttgccggtgctgtgccaggaccatggcctgaccccggaccaagtggtggctatcgccagcaacaatggcggcaagcaagcgctcgaaacggtgcagcggctgttgccggtgctgtgccaggaccatggcctgactccggaccaagtggtggctatcgccagccacgatggcggcaagcaagcgctcgaaacggtgcagcggctgttgccggtgctgtgccaggaccatggcctgaccccggaccaagtggtggctatcgccagccacgatggcggcaagcaagcgctcgaaacggtgcagcggctgttgccggtgctgtgccag…	tcattaatgcagctgagatcttaagggattactagtttaaacctagttattaatagtaatcaattacggggtcattagttcatagcccatatatggagttccgcgttacataacttacggtaaatggcccgcctggctgaccgcccaacgacccccgcccattgacgtcaataatgacgtatgttcccatagtaacgccaatagggactttccattgacgtcaatgggtggagtatttacggtaaactgcccacttggcagtacatcaagtgtatcatatgccaagtacgccccctattgacgtcaatgacggtaaatggcccgcctggcattatgcccagtacatgaccttatgggactttcctacttggcagtacatctacgtattagtcatcgcta…
EGFP Right	ggcgtgcagtgcttc	ctgaccccggaccaagtggtggctatcgccagcaacaatggcggcaagcaagcgctcgaaacggtgcagcggctgttgccggtgctgtgccaggaccatggcctgaccccggaccaagtggtggctatcgccagcaacattggcggcaagcaagcgctcgaaacggtgcagcggctgttgccggtgctgtgccaggaccatggcctgaccccggaccaagtggtggctatcgccagcaacattggcggcaagcaagcgctcgaaacggtgcagcggctgttgccggtgctgtgccaggaccatggcctgaccccggaccaagtggtggctatcgccagcaacaatggcggcaagcaagcgctcgaaacggtgcagcggctgttgccggtgctgtgccag…	tcattaatgcagctgagatcttaagggattactagtttaaacctagttattaatagtaatcaattacggggtcattagttcatagcccatatatggagttccgcgttacataacttacggtaaatggcccgcctggctgaccgcccaacgacccccgcccattgacgtcaataatgacgtatgttcccatagtaacgccaatagggactttccattgacgtcaatgggtggagtatttacggtaaactgcccacttggcagtacatcaagtgtatcatatgccaagtacgccccctattgacgtcaatgacggtaaatggcccgcctggcattatgcccagtacatgaccttatgggactttcctacttggcagtacatctacgtattagtcatcgcta…
